# NSD2 maintains lineage plasticity and castration-resistance in neuroendocrine prostate cancer

**DOI:** 10.1101/2023.07.18.549585

**Authors:** Jia J. Li, Alessandro Vasciaveo, Dimitrios Karagiannis, Zhen Sun, Xiao Chen, Fabio Socciarelli, Ziv Frankenstein, Min Zou, Tania Pannellini, Yu Chen, Kevin Gardner, Brian D. Robinson, Johann de Bono, Cory Abate-Shen, Mark A. Rubin, Massimo Loda, Charles L. Sawyers, Andrea Califano, Chao Lu, Michael M. Shen

**Author notes:** Authors made equal contributions (Jia J. Li, Alessandro Vasciaveo). Addresses for correspondence (C.L.); (M.M.S.).

## Abstract

The clinical use of potent androgen receptor (AR) inhibitors has promoted the emergence of novel subtypes of metastatic castration-resistant prostate cancer (mCRPC), including neuroendocrine prostate cancer (CRPC-NE), which is highly aggressive and lethal^1^. These mCRPC subtypes display increased lineage plasticity and often lack AR expression^2–5^. Here we show that neuroendocrine differentiation and castration-resistance in CRPC-NE are maintained by the activity of Nuclear Receptor Binding SET Domain Protein 2 (NSD2)^6^, which catalyzes histone H3 lysine 36 dimethylation (H3K36me2). We find that organoid lines established from genetically-engineered mice^7^ recapitulate key features of human CRPC-NE, and can display transdifferentiation to neuroendocrine states in culture. CRPC-NE organoids express elevated levels of NSD2 and H3K36me2 marks, but relatively low levels of H3K27me3, consistent with antagonism of EZH2 activity by H3K36me2. Human CRPC-NE but not primary NEPC tumors expresses high levels of NSD2, consistent with a key role for NSD2 in lineage plasticity, and high NSD2 expression in mCRPC correlates with poor survival outcomes. Notably, CRISPR/Cas9 targeting of *NSD2* or expression of a dominant-negative oncohistone H3.3K36M mutant results in loss of neuroendocrine phenotypes and restores responsiveness to the AR inhibitor enzalutamide in mouse and human CRPC-NE organoids and grafts. Our findings indicate that NSD2 inhibition can reverse lineage plasticity and castration-resistance, and provide a potential new therapeutic target for CRPC-NE.
