## Supplementary Table 1 for "NSD2 maintains lineage plasticity and castration-resistance in neuroendocrine prostate cancer"

### Sheet: Sheet1
Supplementary Table 1. Mice used for establishment of organoid lines.
Number	Mouse ID	DOB	TAM start	TAM end	Sacrifice	Tumor bearing days	Life span (days)	Strain background	Organoid lines analyzed
1	NPp53-7725-16	2016-02-27	2016-06-10	2016-06-13	2017-05-22	343	451	C57BL/6/129S mixed	NPPO-1
2	NPp53-5076-17	2017-06-02	2017-10-02	2017-10-05	2018-05-21	228	354	C57BL/6/129S mixed	N/A
3	NPP53-9446-17	2017-04-28	2017-08-14	2017-08-17	2018-06-19	306	418	C57BL/6/129S mixed	NPPO-8
4	NPp53-8880-17	2017-04-04	2017-08-14	2017-08-17	2018-07-25	342	478	C57BL/6/129S mixed	NPPO-9
5	NPp53-8881-17	2017-04-04	2017-08-14	2017-08-17	2018-07-25	342	478	C57BL/6/129S mixed	NPPO-5
6	NPp53-6200-17	2017-08-01	2017-12-04	2017-12-07	2018-08-02	238	367	C57BL/6/129S mixed	NPPO-2
7	NPp53-8643-17	2017-03-17	2017-07-17	2017-07-20	2018-09-10	417	543	C57BL/6/129S mixed	N/A
8	Npp53-5077-17	2017-06-02	2017-10-02	2017-10-05	2018-09-14	344	469	C57BL/6/129S mixed	NPPO-7
9	NPp53-5869-17	2017-06-30	2017-10-17	2017-10-20	2018-11-08	384	497	C57BL/6/129S mixed	N/A
10	NPp53-5366-17	2017-06-15	2017-10-02	2017-10-05	2018-11-13	404	517	C57BL/6/129S mixed	N/A
11	NPp53-5365-17	2017-06-15	2017-10-02	2017-10-05	2018-11-13	404	517	C57BL/6/129S mixed	NPPO-3
12	NPp53-5873-17	2017-07-08	2017-10-17	2017-10-20	2018-11-14	390	495	C57BL/6/129S mixed	N/A
13	NPp53-5871-17	2017-07-08	2017-10-17	2017-10-20	2018-11-14	390	495	C57BL/6/129S mixed	N/A
14	NPp53-5258-17	2017-06-10	2017-09-05	2017-09-08	2018-11-15	433	524	C57BL/6/129S mixed	N/A
15	NPp53-6102-17	2017-08-01	2017-12-04	2017-12-07	2018-12-18	376	505	C57BL/6/129S mixed	N/A
16	NPp53-2069-17	2017-10-05	2018-01-08	2018-01-11	2019-01-07	361	460	C57BL/6/129S mixed	N/A
17	NPp53-2126-17	2017-09-30	2018-01-08	2018-01-11	2019-01-10	364	468	C57BL/6/129S mixed	NPPO-4
18	NPp53-6199-17	2017-08-01	2017-12-04	2017-12-07	2019-02-15	435	564	C57BL/6/129S mixed	N/A
19	NPp53-2184-17	2017-10-11	2018-01-08	2018-01-11	2019-02-15	400	493	C57BL/6/129S mixed	N/A
20	NPp53-0193-17	2017-12-05	2018-04-09	2018-04-12	2019-03-06	328	457	C57BL/6/129S mixed	NPPO-6
21	NPp53-0192-17	2017-12-05	2018-04-09	2018-04-12	2019-03-22	344	473	C57BL/6/129S mixed	N/A
Total organoid lines established		21
Organoid lines with NE phenotypes		6
% organoid lines with NE phenotypes		0.285714
TAM: tamoxifen induction
N/A: organoid line established but not further analyzed due to lack of NE phenotype
