## Supplementary Table 2 for "NSD2 maintains lineage plasticity and castration-resistance in neuroendocrine prostate cancer"

### Sheet: Sheet1
Supplementary Table 2. Histopathology of mouse and human organoids and grafts
Name	Homogeneous?	Cytoplasm	Nuclei	Nucleoli	Description	Assessment
NPPO organoids
NPPO-1	No	Moderate	Closed and small	Yes	Mixed population of smaller nuclei with cytoplasm and larger nuclei with prominent nucleoli with pink matrix formation	Adenocarcinoma and CRPC-NE with matrix formation
NPPO-1NE	Yes	Moderate	Open chromatin	Yes	Frequenct mitoses; rare squamous-like cytoplasm	CRPC-NE with squamous appearance
NPPO-2	Yes	Moderate	Open chromatin	Occasional	Adenocarcinoma with NE features and mitoses, or CRPC-NE with adenocarcinoma features	Adenocarcinoma with NE features and mitoses, or CRPC-NE with adenocarcinoma features
NPPO-3	Yes	Abundant	Moderate and small	Scattered	Clear adenocarcinoma growth patterns with gland-like formation	Adenocarcinoma
NPPO-4	Yes	Scant - Moderate	Mixed large-intermediate with and without molding	Scattered	Mostly NE appearance but also shows evidence of adenocarcinoma	CRPC-NE with focal areas of adenocarcinoma
NPPO-5	No	Abundant and minimal	Moderate and small	Yes	Adenocarcinoma with some atypical nuclei and separate and sometimes intermixed neuroendocrine cells	Adenocarcinoma and CRPC-NE
NPPO-6	No	Scant	Large	Occasional	Large cells with scant cytoplasm and molding	Large cell neuroendocrine
NPPO-7	Yes	Abundant	Moderate	Yes	Gland formation	Adenocarcinoma
NPPO-8	No	Abundant	Moderate	Yes	Gland formation, matrix formation, squamous differentiation	Adenocarcinoma with focal squamous differentiation
NPPO-9	Yes	Abundant	Open chromatin	Occasional	Adenocarcinoma with vacuole formation	Adenocarcinoma with vacuole formation
NPPO parental tumors
NPPO-1 parental tumor	Yes	Abundant	Open	Yes	Majority of the tumor is an adenocarcinoma with an adjacent neuroendocrine tumor; there is no mixing	Adenocarcinoma
NPPO-2 parental tumor	Yes	Abundant	Open	Yes	Majority of the tumor is an adenocarcinoma with an adjacent neuroendocrine tumor; there is no mixing	Adenocarcinoma
NPPO-3 parental tumor	Yes	Abundant	Open chromatin	Occasional but also small	Less well differentiated than organoids; still has features of adenocarcinoma, perhaps with CRPC-NE features	Adenocarcinoma with gland formation and some CRPC-NE features (nuclei)
NPPO-4 parental tumor	Yes	Moderate	Dense	Rare	Small cell	Small cell CRPC-NE
NPPO-5 parental tumor	No	Moderate	Open	Rare	CRPC-NE and adenocarcinoma	Mixed CRPC-NE and adenocarcinoma
NPPO-6 parental tumor	Yes	Moderate	Open	Rare	CRPC-NE-with glands/rosettes-large cell	CRPC-NE
NPPO-7 parental tumor	Yes	Abundant	Open	Yes	Adenocarcinoma with gland formation	Adenocarcinoma
NPPO-8 parental tumor	No	Abundant	Large	Yes	Adenocarcinoma, high-grade with focal squamous differentiation	Adenocarcinoma with focal squamous differentiation
NPPO-9 parental tumor	Yes	Abundant	Moderate	Yes	Adenocarcinoma without vacuolization	Adenocarcinoma
NPPO organoids after NSD2 targeting and H3.3K36M expression
NPPO-1NE sgCtrl	Yes	Scant - Moderate	Open with scattered nucleoil	Yes	CRPC-NE appearence but with nucleoli and cytoplasm	Mixed phenotype with adeno and CRPC-NE features
NPPO-1NE sgNSD2	No	Scant	Salt and pepper	Mostly not, but occasionally	Mixed population of small cell and adenocarcinoma	Mixed, small cell and adenocarcinoma
NPPO-2 sgCtrl	Yes	Moderate	Open chromatin	Occasional	Adenocarcinoma with NE features and mitoses, or CRPC-NE with adenocarcinoma features	Adenocarcinoma with NE features or CRPC-NE with adenocarcinoma features
NPPO-2 sgNSD2	No	Small /Moderate	Salt and pepper	Occasional	Mixed population of small cell and adenocarcinoma	Mixed, small cell and adenocarcinoma
NPPO-4 EV	No	Scant	Salt and pepper	Occasional	CRPC-NE	CRPC-NE with focal areas of adenocarcinoma
NPPO-4 H3.3K36M	No	Scant	Dense	Occasional	Spindle-like nuclei/sarcomatoid/primitive neural	Small blue cell-like appearance, similar to a primitive neural tumor/focal areas of adenocarcinoma
NPPO-6 EV	No	Scant	Open	Occasional	CRPC-NE	CRPC-NE with focal areas of adenocarcinoma
NPPO-6 H3.3K36M	No	Moderate in adenocarcinoma part	Open with scattered nucleoli	Scattered	Adenocarcinoma part with spindle cells and neuroendocrine part	Mixed spindle cell adenocarcinoma and CRPC-NE
NPPO grafts and AR inhibitor treatment
NPPO-1NE sgCtrl graft DMSO	Yes	Scant	Closed and small	Yes	CRPC-NE with prominant mitotic figures	CRPC-NE
NPPO-1NE sgCtrl graft-ENZA	Yes	Scant	Salt and pepper	Occasional but also small	CRPC-NE with apoptosis and mitoses	CRPC-NE with apoptotic cells
NPPO-1NE sgNSD2 graft DMSO	No	Moderate	Large	Yes	Adenocarcinoma with scattered NE features and mitoses	Adenocarcinoma with scattered areas of NE features
NPPO-1NE sgNSD2 graft ENZA	Yes	Abundant	Large spindle-shaped	Yes	Sarcomatoid adenocarcinoma	Sarcomatoid adenocarcinoma (CK8 and Vimentin pos)
NPPO-2 sgCtrl graft DMSO	No	Moderate	Moderate-Salt and pepper	Scattered	CRPC-NE	CRPC-NE with numerous mitoses
NPPO-2 sgCtrl graft ENZA	No	Moderate	Moderate-Salt and pepper	Scattered	CRPC-NE	CRPC-NE with numerous mitoses
NPPO-2 sgNSD2 graft DMSO	yes	Abundant in adenocarcinoma	Large	Yes	Mixed population of small cell and adenocarcinoma	Adenocarcinoma and CRPC-NE
NPPO-2 sgNSD2 graft ENZA	Yes	Abundant	Large spindle-shaped	Yes	Sarcomatoid adenocarcinoma	Sarcomatoid adenocarcinoma (CK8 and Vimentin pos)
NPPO-4 EV graft DMSO	No	Abundant	Large	Yes	Poorly differentiated adenocarcinoma
NPPO-4 EV graft ENZA	No	Abundant	Large	Yes	Poorly differentiated adenocarcinoma, extensive apoptosis
NPPO-4 H3.3K36M graft DMSO	Yes	Scant	salt and pepper	Yes	Small cell CRPC-NE with necrosis	CRPC-NE
NPPO-4 H3.3K36M graft ENZA	Yes	Scant	Salt and pepper	Yes	Small cell CRPC-NE with necrosis	CRPC-NE
NPPO-6 EV graft DMSO	Yes	Moderate	Moderate	Yes	Adenocarcinoma with NE features and mitoses, or CRPC-NE with adenocarcinoma features	Adenocarcinoma with NE features or CRPC-NE with adenocarcinoma features
NPPO-6 EV graft ENZA	Yes	Moderate	Moderate	Yes	Adenocarcinoma with NE features and mitoses, or CRPC-NE with adenocarcinoma features	Adenocarcinoma with NE features or CRPC-NE with adenocarcinoma features
NPPO-6 H3.3K36M graft DMSO	No	Small /Moderate	Salt and pepper	No	Mixed small cell with sarcomatoid growth	Mixed spindle cell adenocarcinoma and CRPC-NE
NPPO-6 H3.3K36M graft ENZA	Yes	Moderate	Moderate	Scattered	Spindle cell adenocarcinoma	Sarcomatoid adenocarcinoma
MSKPCa10 organoids and grafts
MSKPCa10 sgCtrl DMSO	Yes	Scant - Moderate	Large	Yes	CRPC-NE with extensive mitoses	CRPC-NE
MSKPCa10 sgCtrl ENZA	Yes	Scant - Moderate	Large	Yes	CRPC-NE, interesting perhaps fewer mitoses	CRPC-NE
MSKPCa10 sgNSD2 DMSO	Yes	Scant - Moderate	Moderate	Yes	CRPC-NE	CRPC-NE
MSKPCa10 sgNSD2 ENZA	No	Scant - Moderate	Moderate	Yes	CRPC-NE and adenocarcinoma, cell death	CRPC-NE with adenocarcinoma
MSKPCa10 sgCtrl graft	Yes	Scant - Moderate	Moderate	No	CRPC-NE	CRPC-NE
MSKPCa10 sgNSD2 graft	Yes	Abundant	Large	Yes	Adenocarcinoma with vacuole formation	Adenocarcinoma with vacuole formation
