## Supplementary Table 3 for "NSD2 maintains lineage plasticity and castration-resistance in neuroendocrine prostate cancer"

### Sheet: Sheet1
Supplementary Table 3. Single-cell RNA-seq, ATAC-seq, and multiome datasets analyzed in this study.
No.	Name	Sample ID	Passage	Type	Notes
1	NPPO-2	MJ002	P2	scRNA-seq	no treatment
2	NPPO-4	MJ004	P2	scRNA-seq	no treatment
3	NPPO-1	MJ005	P2	scRNA-seq	no treatment
4	NPPO-1	MJ006	P8	Single-cell ATAC-seq	no treatment
5	NPPO-6	MJ007	P2	scRNA-seq	no treatment
6	NPPO-5	MJ008	P2	scRNA-seq	no treatment
7	NPPO-1non-NE	MJ012	P2	scRNA-seq	no treatment, cells collected after sorting
8	NPPO-1non-NE-LV-RFP	MJ014	P8	scRNA-seq	H2B-RFP transgene (labeled as addgene26001)
9	NPPO-1NE + NPPO-1nonNE-LV-RFP	MJ015	P8	scRNA-seq	H2B-RFP transgene (labeled as addgene26001)
10	NPPO-6 H3.3K36M	MJ018	P0	Single-cell ATAC-seq + RNA-seq	H3.3K36M transgene
11	NPPO-6 EV	MJ019	P0	Single-cell ATAC-seq + RNA-seq	empty vector transgene
12	NPPO-2 SgNSD2	MJ020	P0	Single-cell ATAC-seq + RNA-seq	Cas9 + SgNSD2 guide RNA
13	NPPO-2 SgControl	MJ021	P0	Single-cell ATAC-seq + RNA-seq	Cas9 + SgControl guide RNA
14	NPPO-1NE SgNSD2	MJ022	P0	Single-cell ATAC-seq + RNA-seq	Cas9 + SgNSD2 guide RNA
15	NPPO-1NE SgControl	MJ023	P0	Single-cell ATAC-seq + RNA-seq	Cas9 + SgControl guide RNA
Note: The H2B-RFP gene was incorporated into the MJ014 and MJ015 datasets via CellRanger and the gene name is "addgene26001"
