## Supplementary Table 4 for "NSD2 maintains lineage plasticity and castration-resistance in neuroendocrine prostate cancer"

### Sheet: Sheet1
Supplementary Table 4. Samples included on human prostate cancer tissue microarray.
Sample	Primary/Met	Location of Met	Tumor Type	Pre-Treatment/Post-Treatment
WCM003	Met	Bone	Small Cell*	Post
WCM056	Met	Liver	Large Cell/CRPC-NE	Post
WCM059B	Met	Humerus	Small Cell/CRPC-NE	Post
OUTSIDE3	Met	Liver	CRPC-NE	Post
WCM070	Met	Spine	CRPC-NE	Post
OUTSIDE4	Met	Liver	CRPC-NE	Post
WCM059A	Met	Liver, Lung	Small Cell/CRPC-NE	Post
WCM007	Met	Frontal Brain	CRPC-adeno	Post
WCM061	Met	Liver	CRPC-adeno	Post
WCM010A	Met	Brain	CRPC-adeno	Post
WCM058	Met	Lung	CRPC-adeno	Post
WCM029B	Met	Femur	CRPC-adeno	Post
WCM012	Met	Parietal & Occipital Brain	CRPC-adeno	Post
WCM066	Met	LN	CRPC-adeno	Post
WCM078	Met	Bone	CRPC-adeno	Post
WCM057	Met	LN	CRPC-adeno	Post
WCM011	Met	Occipital Brain	CRPC-adeno	Post
WCM008	Met	Brain	CRPC-adeno	Post
WCM010B	Met	Liver	CRPC-adeno	Post
WCM080	Met	Epidural	CRPC-adeno	Post
WCM018	Met	Lung	CRPC-adeno	Post
WCM013	Met	Frontal Brain	CRPC-adeno	Post
WCM060	Met	Retroperitoneal	CRPC-adeno	Post
WCM009	Met	Frontal Brain	CRPC-adeno	Post
WCM036	Met	Frontal Brain	CRPC-adeno	Post
WCM017	Primary	Prostate	Small Cell/NEPC	Pre
WCM015	Primary	Prostate	NEC NOS/NEPC	Pre
WCM031	Primary	Prostate	Small Cell/NEPC	Pre
WCM014A	Primary	Prostate	Large Cell/NEPC	Pre
WCM014B	Primary	Prostate	Large Cell/NEPC	Pre
WCM023	Primary	Prostate	Large Cell/NEPC	Pre
WCM029A	Primary	Prostate	Adeno	Pre
WCM043A	Primary	Prostate	Adeno	Pre
WCM044	Primary	Prostate	Adeno	Pre
WCM067	Primary	LN	Adeno	Pre
WCM033	Primary	LN	Adeno	Pre
WCM073	Primary	LN	Adeno	Pre
WCM071	Primary	LN	Adeno	Pre
WCM039	Primary	Prostate	Adeno	Pre
WCM041	Primary	Prostate	Adeno	Pre
WCM038	Primary	Prostate	Adeno	Pre
WCM049A	Primary	Prostate	Adeno	Pre
WCM024	Primary	Prostate	Adeno	Pre
WCM032	Primary	LN	Adeno	Pre
WCM047	Primary	Prostate	Sarcomatoid	Pre
WCM048A	Primary	Prostate	Adeno	Pre
WCM004	Primary	Prostate	Paneth	Pre
WCM050A	Primary	Prostate	Adeno	Pre
WCM051A	Primary	Prostate	Adeno	Pre
WCM065	Primary	LN	Adeno	Pre
WCM045	Primary	Prostate	Adeno	Pre
WCM054	Primary	Prostate	Adeno	Pre
WCM053A	Primary	Prostate	Adeno	Pre
WCM072	Primary	LN	Adeno	Pre
WCM074	Primary	LN	Adeno	Pre
WCM037	Primary	Prostate	Adeno	Pre
WCM055	Primary	Prostate	Adeno	Pre
WCM075	Primary	LN	Adeno	Pre
WCM020A	Primary	Prostate	Adeno	Pre
WCM040	Primary	Prostate	Adeno	Pre
WCM069	Primary	LN	Adeno	Pre
WCM030	Primary	Prostate	Carcinosarcoma	Pre
WCM052A	Primary	Prostate	Adeno	Pre
WCM027	Primary	Prostate	Adeno	Pre
Abbreviations	Met	metastasis
	LN	lymph node
	NEC NOS	neuroendocrine carcinoma not otherwise specified
	Adeno	adenocarcinoma
* This sample lacked CHGA and SYP expression, and was excluded from further analysis.
