## Supplementary Table 5 for "NSD2 maintains lineage plasticity and castration-resistance in neuroendocrine prostate cancer"

### Sheet: Sheet1
Supplementary Table 5. Antibodies used in this study.
Image-based screening for differential levels of histone modifications
No.	Antibody name	Supplier name	Host species	Catalog number	Clone name	Lot number
1	Anti-H2AK119ub	Cell Signaling	Rabbit	8240	D27C4	8
2	Anti-H2BK120ub	Cell Signaling	Rabbit	5546	N/A	N/A
3	Anti-H3K4me1	Cell Signaling	Rabbit	5326	D11	5
4	Anti-H3K4me3	Active motif	Rabbit	39159	N/A	N/A
5	Anti-H3K9me2	Cell Signaling	Rabbit	4658	D85B4	10
6	Anti-H3K9me3	Active motif	Rabbit	39765	N/A	8210001
7	Anti-H3K18ac	abcam	Rabbit	ab1191	N/A	GR186537-1
8	Anti-H3K27ac	Active motif	Rabbit	39133	N/A	6921014
9	Anti-H3K27me3	Cell Signaling	Rabbit	9733	C36B11	19
10	Anti-H3K36me2	Cell Signaling	Rabbit	2901	C75H12	5
11	Anti-H3K36me3	Active motif	Rabbit	61101	N/A	28818005
12	Anti-H3K79me2	abcam	Rabbit	ab3594	N/A	GR3231418-1
13	Anti-H4K16ac	Cell Signaling	Rabbit	13534	E2B8W	3
14	Anti-5-methylcytosine	Active motif	Mouse	39649	33D3	339118025
15	Anti-5-hydroxymethylcytosine	Active motif	Rabbit	39769	N/A	21518003
Immunofluorescence staining
No.	Antibody name	Supplier name	Host species	Catalog number	Clone name	Lot number
1	Anti-Chromogranin A	abcam	Rabbit	ab15160	N/A	GR3205971-2
2	Anti-HNF-3 beta/FoxA2	Novus Biologicals	Mouse	H00003170-M12	6C12	HB231-6C12
4	Anti-FOXA2	abcam	Mouse	ab60721	7E6	GR3357851-1
3	Anti-FOXA2	abcam	Rabbit	ab108396	EPR4465	GR211960-5
5	Anti-Synaptophysin	BD Biosciences	Mouse	611880	2/Synaptophysin	2045364
6	Anti-Androgen Receptor	abcam	Rabbit	ab133273	EPR1535(2)	GR3271456-1
7	Anti-Vimentin	abcam	Chicken	ab24525	N/A	GR3305913-2
8	Anti-Ki-67	Thermo Fisher Scientific	Rat	14-5698-82	SolA15	4328926
9	Anti-cytokeratin 8	Developmental Studies Hybridoma Bank	Rat	TROMA-I	TROMA-I	N/A
10	Anti-WHSC1/NSD2	abcam	Mouse	ab75359	29D1	GR3393997-4
11	Anti-BSD antibody	abcam	Rabbit	ab38307	N/A	GR23921-47
12	Anti-HA-Tag	Cell Signaling	Mouse	2367	6E2	5
Cleavage Under Targets and Tagmentation (CUT&Tag)
No.	Antibody name	Supplier name	Host species	Catalog number	Clone name	Lot number
1	Anti-H3K36me2	abcam	Rabbit	ab176921	EPR16994(2)	GR252916-7
2	Anti-H3K27me3	Cell Signaling	Rabbit	9733	C36B11	16
3	Anti-H3K36me3	Active Motif	Rabbit	61101	N/A	28818005
4	Anti-H3K27ac	Cell Signaling	Rabbit	8173	D5E4	6
5	Normal Rabbit IgG	Cell Signaling	Rabbit	2729	N/A	9
6	Anti-Rabbit IgG (Heavy & Light Chain)	antibodies-online	Guinea Pig	ABIN101961	N/A	43586
Histone extraction and Western blot analysis
No.	Antibody name	Supplier name	Host species	Catalog number	Clone name	Lot number
1	Anti-H3K36me2	Cell Signaling	Rabbit	2901	C75H12	5
2	Anti-H3K27me3	Cell Signaling	Rabbit	9733	C36B11	19
3	Anti-H3K27ac	Active motif	Rabbit	39133	N/A	6921014
4	Anti-H3K36me3	Active motif	Rabbit	61101	N/A	28818005
Multiplex imaging
No.	Antibody name	Supplier name	Host species	Catalog number	Clone name	Lot number
1	Anti-Chromogranin A	abcam	Rabbit	ab15160	N/A	GR3205971-2
2	Anti-Androgen Receptor	abcam	Rabbit	ab133273	EPR1535(2)	GR3271456-1
3	Anti-H3K36me2	Cell Signaling	Rabbit	2901	C75H12	5
4	Anti-WHSC1/NSD2	abcam	Mouse	ab75359	29D1	GR3393997-4
Secondary antibodies
No.	Antibody name	Supplier name	Host species	Catalog number	Clone name	Lot number
1	Alexa Fluor™ 488 Goat anti-Rabbit IgG (H+L)	Thermo Fisher Scientific	Goat	A-11008	N/A	N/A
2	Alexa Fluor™ 488 Goat anti-Mouse IgG (H+L)	Thermo Fisher Scientific	Goat	A28175	N/A	N/A
3	Alexa Fluor™ Plus 555 Goat anti-Mouse IgG (H+L)	Thermo Fisher Scientific	Goat	A32727	N/A	N/A
4	Alexa Fluor™ 555 Goat anti-Rabbit IgG (H+L)	Thermo Fisher Scientific	Goat	A-21428	N/A	N/A
5	Alexa Fluor™ 555 Goat anti-Rat IgG (H+L)	Thermo Fisher Scientific	Goat	A-21434	N/A	N/A
6	Alexa Fluor™ 555 Goat anti-Chicken IgY (H+L)	Thermo Fisher Scientific	Goat	A-21437	N/A	N/A
7	Alexa Fluor™ 647 Goat anti-Chicken IgY (H+L)	Thermo Fisher Scientific	Goat	A-21449	N/A	N/A
