## Supplementary Table 6 for "NSD2 maintains lineage plasticity and castration-resistance in neuroendocrine prostate cancer"

### Sheet: Sheet1
Supplementary Table 6. Primers used for CUT&Tag library construction.
Name	Sequence	Index
Illumina Universal i5	AATGATACGGCGACCACCGAGATCTACACTCGTCGGCAGCGTC
Nextera N701	CAAGCAGAAGACGGCATACGAGATTCGCCTTAGTCTCGTGGGCTCGG	TCGCCTTA
Nextera N702	CAAGCAGAAGACGGCATACGAGATCTAGTACGGTCTCGTGGGCTCGG	CTAGTACG
Nextera N703	CAAGCAGAAGACGGCATACGAGATTTCTGCCTGTCTCGTGGGCTCGG	TTCTGCCT
Nextera N704	CAAGCAGAAGACGGCATACGAGATGCTCAGGAGTCTCGTGGGCTCGG	GCTCAGGA
Nextera N705	CAAGCAGAAGACGGCATACGAGATAGGAGTCCGTCTCGTGGGCTCGG	AGGAGTCC
Nextera N706	CAAGCAGAAGACGGCATACGAGATCATGCCTAGTCTCGTGGGCTCGG	CATGCCTA
Nextera N707	CAAGCAGAAGACGGCATACGAGATGTAGAGAGGTCTCGTGGGCTCGG	GTAGAGAG
Nextera N708	CAAGCAGAAGACGGCATACGAGATCCTCTCTGGTCTCGTGGGCTCGG	CCTCTCTG
Nextera N709	CAAGCAGAAGACGGCATACGAGATAGCGTAGCGTCTCGTGGGCTCGG	AGCGTAGC
Nextera N710	CAAGCAGAAGACGGCATACGAGATCAGCCTCGGTCTCGTGGGCTCGG	CAGCCTCG
Nextera N711	CAAGCAGAAGACGGCATACGAGATTGCCTCTTGTCTCGTGGGCTCGG	TGCCTCTT
Nextera N712	CAAGCAGAAGACGGCATACGAGATTCCTCTACGTCTCGTGGGCTCGG	TCCTCTAC
Nextera N713	CAAGCAGAAGACGGCATACGAGATCAGATCCAGTCTCGTGGGCTCGG	CAGATCCA
Nextera N714	CAAGCAGAAGACGGCATACGAGATTCATGAGCGTCTCGTGGGCTCGG	TCATGAGC
Nextera N715	CAAGCAGAAGACGGCATACGAGATCCTGAGATGTCTCGTGGGCTCGG	CCTGAGAT
Nextera N716	CAAGCAGAAGACGGCATACGAGATTAGCGAGTGTCTCGTGGGCTCGG	TAGCGAGT
Nextera N717	CAAGCAGAAGACGGCATACGAGATCACCACACGTCTCGTGGGCTCGG	CACCACAC
Nextera N718	CAAGCAGAAGACGGCATACGAGATGTAGCTCCGTCTCGTGGGCTCGG	GTAGCTCC
Nextera N719	CAAGCAGAAGACGGCATACGAGATTACTACGCGTCTCGTGGGCTCGG	TACTACGC
Nextera N720	CAAGCAGAAGACGGCATACGAGATAGGCTCCGGTCTCGTGGGCTCGG	AGGCTCCG
Nextera N721	CAAGCAGAAGACGGCATACGAGATGCAGCGTAGTCTCGTGGGCTCGG	GCAGCGTA
Nextera N722	CAAGCAGAAGACGGCATACGAGATCTGCGCATGTCTCGTGGGCTCGG	CTGCGCAT
Nextera N723	CAAGCAGAAGACGGCATACGAGATGAGCGCTAGTCTCGTGGGCTCGG	GAGCGCTA
Nextera N724	CAAGCAGAAGACGGCATACGAGATCGCTCAGTGTCTCGTGGGCTCGG	CGCTCAGT
Nextera N725	CAAGCAGAAGACGGCATACGAGATCACTTTGTGTCTCGTGGGCTCGG	CACTTTGT
Nextera N726	CAAGCAGAAGACGGCATACGAGATGTCTTAGGGTCTCGTGGGCTCGG	GTCTTAGG
Nextera N727	CAAGCAGAAGACGGCATACGAGATACTGATCGGTCTCGTGGGCTCGG	ACTGATCG
Nextera N728	CAAGCAGAAGACGGCATACGAGATTAGCTGCAGTCTCGTGGGCTCGG	TAGCTGCA
Nextera N729	CAAGCAGAAGACGGCATACGAGATGACGTCGAGTCTCGTGGGCTCGG	GACGTCGA
Nextera N730	CAAGCAGAAGACGGCATACGAGATCTTAGCAAGTCTCGTGGGCTCGG	CTTAGCAA
Nextera N731	CAAGCAGAAGACGGCATACGAGATTAACTTATGTCTCGTGGGCTCGG	TAACTTAT
Nextera N732	CAAGCAGAAGACGGCATACGAGATCGAGTGATGTCTCGTGGGCTCGG	CGAGTGAT
Nextera N733	CAAGCAGAAGACGGCATACGAGATCTGTTAACGTCTCGTGGGCTCGG	CTGTTAAC
Nextera N734	CAAGCAGAAGACGGCATACGAGATCTACCATTGTCTCGTGGGCTCGG	CTACCATT
Nextera N735	CAAGCAGAAGACGGCATACGAGATACGTGCTCGTCTCGTGGGCTCGG	ACGTGCTC
